# Phenotypic landscape of a fungal meningitis pathogen reveals its unique biology

**DOI:** 10.1101/2024.10.22.619677

**Authors:** Michael J. Boucher, Sanjita Banerjee, Meenakshi B. Joshi, Angela L. Wei, Manning Y. Huang, Susan Lei, Massimiliano Ciranni, Andrew Condon, Andreas Langen, Thomas D. Goddard, Ippolito Caradonna, Alexi I. Goranov, Christina M. Homer, Yassaman Mortensen, Sarah Petnic, Morgann C. Reilly, Ying Xiong, Katherine J. Susa, Vito Paolo Pastore, Balyn W. Zaro, Hiten D. Madhani

## Abstract

*Cryptococcus neoformans* is the most common cause of fungal meningitis and the top-ranked W.H.O. priority fungal pathogen. Only distantly related to model fungi, *C. neoformans* is also a powerful experimental system for exploring conserved eukaryotic mechanisms lost from specialist model yeast lineages. To decipher its biology globally, we constructed 4328 gene deletions and measured—with exceptional precision--the fitness of each mutant under 141 diverse growth-limiting *in vitro* conditions and during murine infection. We defined functional modules by clustering genes based on their phenotypic signatures. In-depth studies leveraged these data in two ways. First, we defined and investigated new components of key signaling pathways, which revealed animal-like pathways/components not predicted from studies of model yeasts. Second, we identified environmental adaptation mechanisms repurposed to promote mammalian virulence by *C. neoformans*, which lacks a known animal reservoir. Our work provides an unprecedented resource for deciphering a deadly human pathogen.
