## Supplementary material for "Phenotypic landscape of a fungal meningitis pathogen reveals its unique biology": Table S2

### Sheet: Contents
Table S2.In vitro growth conditions
This file describes in vitro growth conditions in which fitness of the deletion library was profiled.
Tab	Description
(A)	Table of 157 in vitro growth comparisons performed. Note that the 158th growth experiment referred to in the manuscript is the in vivo experiment. Columns C and D denote the experimental sample and the same day control to which it was compared, respectively.
(B)	Table of in vitro cultures analyzed and associated metadata. Each "experiment" (Column A) refers to a batch of cultures grown on the same day from the same starting pool of the deletion library. Columns C-G indicate growth conditions for each culture. Columns H and I indicate the terminal OD600's achieved by each replicate culture after the growth period noted in Column G. Column J indicates the …
(C)	Table of in vitro chemical stressors, their categorizations, and their source/catalog numbers.

### Sheet: (A) InVitroComparisons
Number	Comparison	ExperimentalCondition	ControlCondition
1	Exp1_YPAD_37vs30	Exp1_YPAD_37C	Exp1_YPAD_30C
2	Exp1_YNB_37vs30	Exp1_YNB_37C	Exp1_YNB_30C
3	Exp1_YNBvsYPAD_30C	Exp1_YNB_30C	Exp1_YPAD_30C
4	Exp1_YNBvsYPAD_37C	Exp1_YNB_37C	Exp1_YPAD_37C
5	Exp2_SDS_0002	Exp2_SDS_0002	Exp2_YNB_30C
6	Exp2_SDS_0004	Exp2_SDS_0004	Exp2_YNB_30C
7	Exp2_SDS_0008	Exp2_SDS_0008	Exp2_YNB_30C
8	Exp3_CuSO4_300uM	Exp3_CuSO4_300uM	Exp3_YNB_30C
9	Exp3_Diamide_1500uM	Exp3_Diamide_1500uM	Exp3_YNB_30C
10	Exp3_H2O2_1386uM	Exp3_H2O2_1386uM	Exp3_YNB_30C
11	Exp3_HU_20mM	Exp3_HU_20mM	Exp3_YNB_30C
12	Exp3_Menadione_10uM	Exp3_Menadione_10uM	Exp3_YNB_30C
13	Exp3_NaCl_250mM	Exp3_NaCl_250mM	Exp3_YNB_30C
14	Exp3_Sorbitol_1M	Exp3_Sorbitol_1M	Exp3_YNB_30C
15	Exp3_TBH_140uM	Exp3_TBH_140uM	Exp3_YNB_30C
16	Exp3_Tunicamycin_25ngml	Exp3_Tunicamycin_25ngml	Exp3_YNB_30C
17	Exp4_AmphotericinB_15ngml	Exp4_AmphotericinB_15ngml	Exp4_YNB_30C
18	Exp4_BFA_15ugml	Exp4_BFA_15ugml	Exp4_YNB_30C
19	Exp4_BFA_20ugml	Exp4_BFA_20ugml	Exp4_YNB_30C
20	Exp4_Fluconazole_2ugml	Exp4_Fluconazole_2ugml	Exp4_YNB_30C
21	Exp4_Fluconazole_3ugml	Exp4_Fluconazole_3ugml	Exp4_YNB_30C
22	Exp4_Flucytosine_40ngml	Exp4_Flucytosine_40ngml	Exp4_YNB_30C
23	Exp5_Diamide_2500uM	Exp5_Diamide_2500uM	Exp5_YNB_30C
24	Exp5_HU_35mM	Exp5_HU_35mM	Exp5_YNB_30C
25	Exp5_Menadione_10uM	Exp5_Menadione_10uM	Exp5_YNB_30C
26	Exp5_Thiabendazole_22500ngml	Exp5_Thiabendazole_22500ngml	Exp5_YNB_30C
27	Exp5_Tunicamycin_30ngml	Exp5_Tunicamycin_30ngml	Exp5_YNB_30C
28	Exp6_Caffeine_1500uM	Exp6_Caffeine_1500uM	Exp6_YNB_30C
29	Exp6_CuSO4_350uM	Exp6_CuSO4_350uM	Exp6_YNB_30C
30	Exp6_DTT_250uM	Exp6_DTT_250uM	Exp6_YNB_30C
31	Exp6_H2O2_1667uM	Exp6_H2O2_1667uM	Exp6_YNB_30C
32	Exp6_TBH_163uM	Exp6_TBH_163uM	Exp6_YNB_30C
33	Exp7_Abafungin_1ugml	Exp7_Abafungin_1ugml	Exp7_YNB_30C
34	Exp7_Amorolfine_500ngml	Exp7_Amorolfine_500ngml	Exp7_YNB_30C
35	Exp7_Benomyl_10ugml	Exp7_Benomyl_10ugml	Exp7_YNB_30C
36	Exp7_Caspofungin_10ugml	Exp7_Caspofungin_10ugml	Exp7_YNB_30C
37	Exp7_NaCl_400mM	Exp7_NaCl_400mM	Exp7_YNB_30C
38	Exp8_Anisomycin_50ugml	Exp8_Anisomycin_50ugml	Exp8_YNB_30C
39	Exp8_Fenbendazole_9ngml	Exp8_Fenbendazole_9ngml	Exp8_YNB_30C
40	Exp8_NikkomycinZ_17500ngml	Exp8_NikkomycinZ_17500ngml	Exp8_YNB_30C
41	Exp9_CsA_100ngml	Exp9_CsA_100ngml	Exp9_YNB_30C
42	Exp9_Fludioxonil_400ngml	Exp9_Fludioxonil_400ngml	Exp9_YNB_30C
43	Exp9_Luliconazole_62500pgml	Exp9_Luliconazole_62500pgml	Exp9_YNB_30C
44	Exp9_Sertraline_75ugml	Exp9_Sertraline_75ugml	Exp9_YNB_30C
45	Exp9_Terbinafine_4ugml	Exp9_Terbinafine_4ugml	Exp9_YNB_30C
46	Exp10_Bortezomib_100ugml	Exp10_Bortezomib_100ugml	Exp10_YNB_30C
47	Exp10_Cycloheximide_75ngml	Exp10_Cycloheximide_75ngml	Exp10_YNB_30C
48	Exp10_Erlotinib_100ugml	Exp10_Erlotinib_100ugml	Exp10_YNB_30C
49	Exp10_FK506_5ngml	Exp10_FK506_5ngml	Exp10_YNB_30C
50	Exp10_Miconazole_500ngml	Exp10_Miconazole_500ngml	Exp10_YNB_30C
51	Exp10_Myriocin_175ngml	Exp10_Myriocin_175ngml	Exp10_YNB_30C
52	Exp11_ActinomycinD_12500ngml	Exp11_ActinomycinD_12500ngml	Exp11_YNB_30C
53	Exp11_Cisplatin_75ugml	Exp11_Cisplatin_75ugml	Exp11_YNB_30C
54	Exp11_CoCl2_500uM	Exp11_CoCl2_500uM	Exp11_YNB_30C
55	Exp11_Dyclonine_100ugml	Exp11_Dyclonine_100ugml	Exp11_YNB_30C
56	Exp11_Isavuconazole_7500pgml	Exp11_Isavuconazole_7500pgml	Exp11_YNB_30C
57	Exp11_MG132_100ugml	Exp11_MG132_100ugml	Exp11_YNB_30C
58	Exp11_Micafungin_10ugml	Exp11_Micafungin_10ugml	Exp11_YNB_30C
59	Exp11_MMC_100ugml	Exp11_MMC_100ugml	Exp11_YNB_30C
60	Exp12_Butenafine_2ugml	Exp12_Butenafine_2ugml	Exp12_YNB_30C
61	Exp12_Climbazole_500ngml	Exp12_Climbazole_500ngml	Exp12_YNB_30C
62	Exp12_LiCl_50mM	Exp12_LiCl_50mM	Exp12_YNB_30C
63	Exp12_MnCl2_20mM	Exp12_MnCl2_20mM	Exp12_YNB_30C
64	Exp12_Ravuconazole_5ngml	Exp12_Ravuconazole_5ngml	Exp12_YNB_30C
65	Exp13_Alexidine_250ngml	Exp13_Alexidine_250ngml	Exp13_YNB_30C
66	Exp13_Ciclopirox_400ngml	Exp13_Ciclopirox_400ngml	Exp13_YNB_30C
67	Exp13_G418_10ugml	Exp13_G418_10ugml	Exp13_YNB_30C
68	Exp13_HygB_25ugml	Exp13_HygB_25ugml	Exp13_YNB_30C
69	Exp13_Itraconazole_2ngml	Exp13_Itraconazole_2ngml	Exp13_YNB_30C
70	Exp13_OSU03012_500ngml	Exp13_OSU03012_500ngml	Exp13_YNB_30C
71	Exp14_BHBM_15ngml	Exp14_BHBM_15ngml	Exp14_HEPES_pH74
72	Exp14_D13_1500pgml	Exp14_D13_1500pgml	Exp14_HEPES_pH74
73	Exp14_HEPES_pH74	Exp14_HEPES_pH74	Exp14_YNB_30C
74	Exp14_MES_pH65	Exp14_MES_pH65	Exp14_YNB_30C
75	Exp14_MgCl2_250mM	Exp14_MgCl2_250mM	Exp14_YNB_30C
76	Exp14_MMS_01	Exp14_MMS_01	Exp14_YNB_30C
77	Exp14_Zeocin_500ugml	Exp14_Zeocin_500ugml	Exp14_YNB_30C
78	Exp15_AntimycinA_25ngml	Exp15_AntimycinA_25ngml	Exp15_YNB_30C
79	Exp15_FCCP_50	Exp15_FCCP_500ngml	Exp15_YNB_30C
80	Exp15_KCl_500mM	Exp15_KCl_500mM	Exp15_YNB_30C
81	Exp15_NaN3_5uM	Exp15_NaN3_5uM	Exp15_YNB_30C
82	Exp15_SHAM_2mM	Exp15_SHAM_2mM	Exp15_YNB_30C
83	Exp16_CaCl2_100mM	Exp16_CaCl2_100mM	Exp16_YNB_30C
84	Exp16_CsCl_200mM	Exp16_CsCl_200mM	Exp16_YNB_30C
85	Exp16_Rotenone_50ngml	Exp16_Rotenone_50ngml	Exp16_YNB_30C
86	Exp16_SNP_50uM	Exp16_SNP_50uM	Exp16_YNB_30C
87	Exp16_ZnCl2_3500uM	Exp16_ZnCl2_3500uM	Exp16_YNB_30C
88	Exp17_KCN_35uM	Exp17_KCN_35uM	Exp17_YNB_30C
89	Exp17_NaNO2_400uM	Exp17_NaNO2_400uM	Exp17_SuccinicAcid_pH40
90	Exp17_Radicicol_1500ngml	Exp17_Radicicol_1500ngml	Exp17_YNB_30C
91	Exp17_Rapamycin_1250pgml	Exp17_Rapamycin_1250pgml	Exp17_YNB_30C
92	Exp17_SuccinicAcid_pH40	Exp17_SuccinicAcid_pH40	Exp17_YNB_30C
93	Exp18_Arabinose_Alt	Exp18_Arabinose_Alt	Exp18_YNB_30C
94	Exp18_Ethanol_Alt	Exp18_Ethanol_Alt	Exp18_YNB_30C
95	Exp18_Fructose_Alt	Exp18_Fructose_Alt	Exp18_YNB_30C
96	Exp18_Galactose_Alt	Exp18_Galactose_Alt	Exp18_YNB_30C
97	Exp18_HEPES_pH80	Exp18_HEPES_pH80	Exp18_YNB_30C
98	Exp18_Inositol_Alt	Exp18_Inositol_Alt	Exp18_YNB_30C
99	Exp18_LacticAcid_Alt	Exp18_LacticAcid_Alt	Exp18_YNB_30C
100	Exp18_Maltose_Alt	Exp18_Maltose_Alt	Exp18_YNB_30C
101	Exp18_Mannitol_Alt	Exp18_Mannitol_Alt	Exp18_YNB_30C
102	Exp18_Mannose_Alt	Exp18_Mannose_Alt	Exp18_YNB_30C
103	Exp18_Raffinose_Alt	Exp18_Raffinose_Alt	Exp18_YNB_30C
104	Exp18_Ribose_Alt	Exp18_Ribose_Alt	Exp18_YNB_30C
105	Exp18_Sorbitol_Alt	Exp18_Sorbitol_Alt	Exp18_YNB_30C
106	Exp18_SuccinicAcid_Alt	Exp18_SuccinicAcid_Alt	Exp18_YNB_30C
107	Exp18_Sucrose_Alt	Exp18_Sucrose_Alt	Exp18_YNB_30C
108	Exp18_Xylose_Alt	Exp18_Xylose_Alt	Exp18_YNB_30C
109	Exp19_Anidulafungin_25ugml	Exp19_Anidulafungin_25ugml	Exp19_YNB_30C
110	Exp19_BCS_750uM	Exp19_BCS_750uM	Exp19_YNB_30C
111	Exp19_Clofazimine_11ugml	Exp19_Clofazimine_11ugml	Exp19_YNB_30C
112	Exp19_Clomiphene_1250	Exp19_Clomiphene_12500ngml	Exp19_YNB_30C
113	Exp19_E1210_500ngml	Exp19_E1210_500ngml	Exp19_YNB_30C
114	Exp19_T2307_70ngml	Exp19_T2307_70ngml	Exp19_YNB_30C
115	Exp19_Tamoxifen_7500ngml	Exp19_Tamoxifen_7500ngml	Exp19_YNB_30C
116	Exp20_YNBUn_37C	Exp20_YNBUn_37C	Exp20_YNBUn_30C
117	Exp20_YNBUn_TC	Exp20_YNBUn_TC	Exp20_YNBUn_30C
118	Exp20_YNB70_30C	Exp20_YNB70_30C	Exp20_YNBUn_30C
119	Exp20_YNB70_37C	Exp20_YNB70_37C	Exp20_YNBUn_30C
120	Exp20_YNB70_TC	Exp20_YNB70_TC	Exp20_YNBUn_30C
121	Exp20_YNB74_30C	Exp20_YNB74_30C	Exp20_YNBUn_30C
122	Exp20_YNB74_37C	Exp20_YNB74_37C	Exp20_YNBUn_30C
123	Exp20_YNB74_TC	Exp20_YNB74_TC	Exp20_YNBUn_30C
124	Exp20_DMEMUn_30C	Exp20_DMEMUn_30C	Exp20_YNBUn_30C
125	Exp20_DMEMUn_37C	Exp20_DMEMUn_37C	Exp20_YNBUn_30C
126	Exp20_DMEMUn_TC	Exp20_DMEMUn_TC	Exp20_YNBUn_30C
127	Exp20_DMEM70_30C	Exp20_DMEM70_30C	Exp20_YNBUn_30C
128	Exp20_DMEM70_37C	Exp20_DMEM70_37C	Exp20_YNBUn_30C
129	Exp20_DMEM70_TC	Exp20_DMEM70_TC	Exp20_YNBUn_30C
130	Exp20_DMEM74_30C	Exp20_DMEM74_30C	Exp20_YNBUn_30C
131	Exp20_DMEM74_37C	Exp20_DMEM74_37C	Exp20_YNBUn_30C
132	Exp20_DMEM74_TC	Exp20_DMEM74_TC	Exp20_YNBUn_30C
133	Exp21_YNBMOPS70_PreDepletion	Exp21_YNBMOPS70_PreDepletion	Exp21_YNB_PreDepletion
134	Exp21_LIYNBMOPS70_PreDepletion	Exp21_LIYNBMOPS70_PreDepletion	Exp21_YNBMOPS70_PreDepletion
135	Exp21_LIYNBMOPS70BPS_PreDepletion	Exp21_LIYNBMOPS70BPS_PreDepletion	Exp21_YNBMOPS70_PreDepletion
136	Exp21_FeCl3_50uM	Exp21_FeCl3_50uM	Exp21_YNBMOPS70_PostDepletion
137	Exp21_FerrioxamineE_500nM	Exp21_FerrioxamineE_500nM	Exp21_YNBMOPS70_PostDepletion
138	Exp21_FeSO4_50uM	Exp21_FeSO4_50uM	Exp21_YNBMOPS70_PostDepletion
139	Exp21_Hemin_10uM	Exp21_Hemin_10uM	Exp21_YNBMOPS70_PostDepletion
140	Exp21_HumanHoloTransferrin_20uM	Exp21_HumanHoloTransferrin_20uM	Exp21_YNBMOPS70_PostDepletion
141	Exp22_Bithionol_250ngml	Exp22_Bithionol_250ngml	Exp22_YNB_30C
142	Exp22_BPS_15uM	Exp22_BPS_15uM	Exp22_YNB_30C
143	Exp22_CFW_1	Exp22_CFW_1	Exp22_YNB_30C
144	Exp22_CongoRed_1mgml	Exp22_CongoRed_1mgml	Exp22_YNB_30C
145	Exp22_Methylglyoxal_01	Exp22_Methylglyoxal_01	Exp22_YNB_30C
146	Exp22_YNBvsYPAD_30C	Exp22_YNB_30C	Exp22_YPAD_Un
147	Exp22_YPAD_pH80	Exp22_YPAD_pH80	Exp22_YPAD_Un
148	Exp23_AmphotericinB37C_80ngml	Exp23_AmphotericinB37C_80ngml	Exp23_YNB_30C
149	Exp23_Anidulafungin37C_25ugml	Exp23_Anidulafungin37C_25ugml	Exp23_YNB_30C
150	Exp23_Caspofungin37C_5ugml	Exp23_Caspofungin37C_5ugml	Exp23_YNB_30C
151	Exp23_CFW37C_1	Exp23_CFW37C_1	Exp23_YNB_30C
152	Exp23_CongoRed37C_1mgml	Exp23_CongoRed37C_1mgml	Exp23_YNB_30C
153	Exp23_Fluconazole37C_400ngml	Exp23_Fluconazole37C_400ngml	Exp23_YNB_30C
154	Exp23_Flucytosine37C_10ngml	Exp23_Flucytosine37C_10ngml	Exp23_YNB_30C
155	Exp23_Micafungin37C_20ugml	Exp23_Micafungin37C_20ugml	Exp23_YNB_30C
156	Exp23_YNB_37vs30	Exp23_YNB_37C	Exp23_YNB_30C
157	Exp23_Glycerol_Alt	Exp23_Glycerol_Alt	Exp23_Glucose_Ctrl

### Sheet: (B) InVitroGrowthConditions
Experiment	Sample shorthand name	Growth medium	Growth medium pH	Growth medium additives, stressors, or modifications	Incubator conditions	Culture time (hours)	Rep1 Final OD600	Rep2 Final OD600	Control condition	Rep1 percent growth of control	Rep2 percent growth of control	Average percent growth of control	YPAD outgrowth?
1	Exp1_YPAD_30C	YPAD	Unbuffered	None	30C	24	11.8	10.8					No
1	Exp1_YPAD_37C	YPAD	Unbuffered	None	37C	24	5.15	5.44	Exp1_YPAD_30C	45.5752	48.1416	46.8584	No
1	Exp1_YNB_30C	YNB	Unbuffered	None	30C	24	5.29	5.25	Exp1_YPAD_30C	46.8142	46.4602	46.6372	No
1	Exp1_YNB_37C	YNB	Unbuffered	None	37C	24	2.71	2.84	Exp1_YNB_30C	51.4231	53.8899	52.6565	No
2	Exp2_YNB_30C	YNB	Unbuffered	None	30C	24	5.78	6.01					No
2	Exp2_SDS_0002	YNB	Unbuffered	0.0002% sodium dodecyl sulfate (SDS)	30C	24	5.27	5.48	Exp2_YNB_30C	89.3978	92.9601	91.179	No
2	Exp2_SDS_0004	YNB	Unbuffered	0.0004% sodium dodecyl sulfate (SDS)	30C	24	5.09	5.18	Exp2_YNB_30C	86.3444	87.8711	87.1077	No
2	Exp2_SDS_0008	YNB	Unbuffered	0.0008% sodium dodecyl sulfate (SDS)	30C	24	3.68	4.38	Exp2_YNB_30C	62.4258	74.3003	68.363	No
3	Exp3_YNB_30C	YNB	Unbuffered	None	30C	24	5.41	5.25					No
3	Exp3_NaCl_250mM	YNB	Unbuffered	250 mM sodium chloride (NaCl)	30C	24	4.09	4.03	Exp3_YNB_30C	76.7355	75.6098	76.1726	No
3	Exp3_Sorbitol_1M	YNB	Unbuffered	1 M sorbitol	30C	24	3.84	3.79	Exp3_YNB_30C	72.045	71.1069	71.576	No
3	Exp3_CuSO4_300uM	YNB	Unbuffered	300 uM copper sulfate (CuSO4)	30C	24	4.81	5	Exp3_YNB_30C	90.2439	93.8086	92.0263	No
3	Exp3_H2O2_1386uM	YNB	Unbuffered	1.386 mM hydrogen peroxide (H2O2)	30C	24	3.17	3.47	Exp3_YNB_30C	59.4747	65.1032	62.2889	No
3	Exp3_TBH_140uM	YNB	Unbuffered	140 uM tert-butyl hydroperoxide	30C	24	3.75	4.15	Exp3_YNB_30C	70.3565	77.8612	74.1088	No
3	Exp3_Diamide_1500uM	YNB	Unbuffered	1.5 mM diamide	30C	24	4.43	4.41	Exp3_YNB_30C	83.1144	82.7392	82.9268	No
3	Exp3_Menadione_10uM	YNB	Unbuffered	10 uM menadione	30C	24	4.39	4.52	Exp3_YNB_30C	82.364	84.803	83.5835	No
3	Exp3_HU_20mM	YNB	Unbuffered	20 mM hydroxyurea (HU)	30C	24	4.14	4.14	Exp3_YNB_30C	77.6735	77.6735	77.6735	No
3	Exp3_Tunicamycin_25ngml	YNB	Unbuffered	25 ng/mL tunicamycin	30C	24	4.12	4.33	Exp3_YNB_30C	77.2983	81.2383	79.2683	No
4	Exp4_YNB_30C	YNB	Unbuffered	None	30C	24	5.34	5.36					No
4	Exp4_BFA_15ugml	YNB	Unbuffered	15 ug/mL Brefeldin A	30C	24	4.24	4.26	Exp4_YNB_30C	79.2523	79.6262	79.4393	No
4	Exp4_BFA_20ugml	YNB	Unbuffered	20 ug/mL Brefeldin A	30C	24	2	2.09	Exp4_YNB_30C	37.3832	39.0654	38.2243	No
4	Exp4_AmphotericinB_15ngml	YNB	Unbuffered	15 ng/mL amphotericin B	30C	24	2.7	2.65	Exp4_YNB_30C	50.4673	49.5327	50	No
4	Exp4_Fluconazole_2ugml	YNB	Unbuffered	2 ug/mL fluconazole	30C	24	3.51	3.38	Exp4_YNB_30C	65.6075	63.1776	64.3925	No
4	Exp4_Fluconazole_3ugml	YNB	Unbuffered	3 ug/mL fluconazole	30C	24	2.49	2.39	Exp4_YNB_30C	46.5421	44.6729	45.6075	No
4	Exp4_Flucytosine_40ngml	YNB	Unbuffered	40 ng/mL flucytosine	30C	24	2.63	2.47	Exp4_YNB_30C	49.1589	46.1682	47.6636	No
5	Exp5_YNB_30C	YNB	Unbuffered	None	30C	24	5.52	5.59					No
5	Exp5_Diamide_2500uM	YNB	Unbuffered	2.5 mM diamide	30C	24	2.47	2.44	Exp5_YNB_30C	44.4644	43.9244	44.1944	No
5	Exp5_Menadione_10uM	YNB	Unbuffered	10 uM menadione	30C	24	3.85	3.74	Exp5_YNB_30C	69.3069	67.3267	68.3168	No
5	Exp5_HU_35mM	YNB	Unbuffered	35 mM hydroxyurea (HU)	30C	24	2.99	2.96	Exp5_YNB_30C	53.8254	53.2853	53.5554	No
5	Exp5_Thiabendazole_22500ngml	YNB	Unbuffered	22.5 ug/mL thiabendazole	30C	24	3.01	2.76	Exp5_YNB_30C	54.1854	49.685	51.9352	No
5	Exp5_Tunicamycin_30ngml	YNB	Unbuffered	30 ng/mL tunicamycin	30C	24	1.76	2.3	Exp5_YNB_30C	31.6832	41.4041	36.5437	No
6	Exp6_YNB_30C	YNB	Unbuffered	None	30C	24	5.45	5.38					No
6	Exp6_CuSO4_350uM	YNB	Unbuffered	350 uM copper sulfate (CuSO4)	30C	24	3.09	3	Exp6_YNB_30C	57.0637	55.4017	56.2327	No
6	Exp6_H2O2_1667uM	YNB	Unbuffered	1.667 mM hydrogen peroxide (H2O2)	30C	24	2.82	2.6	Exp6_YNB_30C	52.0776	48.0148	50.0462	No
6	Exp6_TBH_163uM	YNB	Unbuffered	163 uM tert-butyl hydroperoxide	30C	24	2.53	2.2	Exp6_YNB_30C	46.7221	40.6279	43.675	No
6	Exp6_DTT_250uM	YNB	Unbuffered	250 uM dithiothreitol (DTT)	30C	24	2.7	2.81	Exp6_YNB_30C	49.8615	51.8929	50.8772	No
6	Exp6_Caffeine_1500uM	YNB	Unbuffered	1.5 mM caffeine	30C	24	3.66	3.64	Exp6_YNB_30C	67.59	67.2207	67.4054	No
7	Exp7_YNB_30C	YNB	Unbuffered	None	30C	24	5.49	5.5					No
7	Exp7_NaCl_400mM	YNB	Unbuffered	400 mM sodium chloride (NaCl)	30C	24	2.55	2.6	Exp7_YNB_30C	46.4058	47.3157	46.8608	No
7	Exp7_Benomyl_10ugml	YNB	Unbuffered	10 ug/mL benomyl	30C	24	3.86	3.83	Exp7_YNB_30C	70.2457	69.6997	69.9727	No
7	Exp7_Abafungin_1ugml	YNB	Unbuffered	1 ug/mL abafungin	30C	24	3	2.96	Exp7_YNB_30C	54.5951	53.8672	54.2311	No
7	Exp7_Amorolfine_500ngml	YNB	Unbuffered	500 ng/mL amorolfine	30C	24	2.8	2.78	Exp7_YNB_30C	50.9554	50.5914	50.7734	No
7	Exp7_Caspofungin_10ugml	YNB	Unbuffered	10 ug/mL caspofungin	30C	24	3	2.99	Exp7_YNB_30C	54.5951	54.4131	54.5041	No
8	Exp8_YNB_30C	YNB	Unbuffered	None	30C	24	5.23	5.23					No
8	Exp8_Anisomycin_50ugml	YNB	Unbuffered	50 ug/mL anisomycin	30C	24	3.07	3.11	Exp8_YNB_30C	58.6998	59.4646	59.0822	No
8	Exp8_Fenbendazole_9ngml	YNB	Unbuffered	9 ng/mL fenbendazole	30C	24	3.64	3.95	Exp8_YNB_30C	69.5985	75.5258	72.5621	No
8	Exp8_NikkomycinZ_17500ngml	YNB	Unbuffered	17.5 ug/mL Nikkomycin Z	30C	24	3.14	3.35	Exp8_YNB_30C	60.0382	64.0535	62.0459	No
8	Exp9_YNB_30C	YNB	Unbuffered	None	30C	24	5.05	5.17					No
8	Exp9_CsA_100ngml	YNB	Unbuffered	100 ng/mL cyclosporin A	30C	24	2.68	3.17	Exp9_YNB_30C	52.4462	62.0352	57.2407	No
9	Exp9_Fludioxonil_400ngml	YNB	Unbuffered	400 ng/mL fludioxonil	30C	24	2.7	2.74	Exp9_YNB_30C	52.8376	53.6204	53.229	No
9	Exp9_Luliconazole_62500pgml	YNB	Unbuffered	62.5 ng/mL luliconazole	30C	24	3.18	3.03	Exp9_YNB_30C	62.2309	59.2955	60.7632	No
9	Exp9_Sertraline_75ugml	YNB	Unbuffered	75 ug/mL sertraline	30C	24	2.57	3.29	Exp9_YNB_30C	50.2935	64.3836	57.3386	No
9	Exp9_Terbinafine_4ugml	YNB	Unbuffered	4 ug/mL terbinafine	30C	24	3.08	3.31	Exp9_YNB_30C	60.274	64.775	62.5245	No
10	Exp10_YNB_30C	YNB	Unbuffered	None	30C	24	4.97	4.76					No
10	Exp10_Bortezomib_100ugml	YNB	Unbuffered	100 ug/mL bortezomib	30C	24	4.11	4.14	Exp10_YNB_30C	84.481	85.0976	84.7893	No
10	Exp10_Cycloheximide_75ngml	YNB	Unbuffered	75 ng/ml cycloheximide	30C	24	3.1	3.01	Exp10_YNB_30C	63.7205	61.8705	62.7955	No
10	Exp10_Erlotinib_100ugml	YNB	Unbuffered	100 ug/mL erlotinib	30C	24	4.02	3.89	Exp10_YNB_30C	82.631	79.9589	81.295	No
10	Exp10_FK506_5ngml	YNB	Unbuffered	5 ng/mL FK506 (tacrolimus)	30C	24	2.16	2.2	Exp10_YNB_30C	44.3988	45.221	44.8099	No
10	Exp10_Miconazole_500ngml	YNB	Unbuffered	500 ng/mL miconazole	30C	24	2.91	2.71	Exp10_YNB_30C	59.815	55.704	57.7595	No
10	Exp10_Myriocin_175ngml	YNB	Unbuffered	175 ng/mL myriocin	30C	24	2.74	2.77	Exp10_YNB_30C	56.3207	56.9373	56.629	No
11	Exp11_YNB_30C	YNB	Unbuffered	None	30C	24	4.75	4.97					No
11	Exp11_ActinomycinD_12500ngml	YNB	Unbuffered	12.5 ug/mL actinomycin D	30C	24	2.42	2.37	Exp11_YNB_30C	49.7942	48.7654	49.2798	No
11	Exp11_Cisplatin_75ugml	YNB	Unbuffered	75 ug/mL cisplatin	30C	24	2.88	3.09	Exp11_YNB_30C	59.2593	63.5802	61.4198	No
11	Exp11_CoCl2_500uM	YNB	Unbuffered	500 uM cobalt chloride (CoCl2)	30C	24	3.17	3.26	Exp11_YNB_30C	65.2263	67.0782	66.1523	No
11	Exp11_Dyclonine_100ugml	YNB	Unbuffered	100 ug/mL dyclonine	30C	24	4.03	4.07	Exp11_YNB_30C	82.9218	83.7449	83.3333	No
11	Exp11_Isavuconazole_7500pgml	YNB	Unbuffered	7.5 ng/mL isavuconazole	30C	24	3.12	3.06	Exp11_YNB_30C	64.1975	62.963	63.5802	No
11	Exp11_MG132_100ugml	YNB	Unbuffered	100 ug/mL MG-132	30C	24	3.98	4.24	Exp11_YNB_30C	81.893	87.2428	84.5679	No
11	Exp11_Micafungin_10ugml	YNB	Unbuffered	10 ug/mL micafungin	30C	24	3.08	3.08	Exp11_YNB_30C	63.3745	63.3745	63.3745	No
11	Exp11_MMC_100ugml	YNB	Unbuffered	100 ug/mL mitomycin C	30C	24	4.73	4.8	Exp11_YNB_30C	97.3251	98.7654	98.0453	No
12	Exp12_YNB_30C	YNB	Unbuffered	None	30C	24	5.47	5.35					No
12	Exp12_Butenafine_2ugml	YNB	Unbuffered	2 ug/mL butenafine	30C	24	3.78	3.49	Exp12_YNB_30C	69.8706	64.5102	67.1904	No
12	Exp12_Climbazole_500ngml	YNB	Unbuffered	500 ng/mL climbazole	30C	24	3.37	3.33	Exp12_YNB_30C	62.2921	61.5527	61.9224	No
12	Exp12_LiCl_50mM	YNB	Unbuffered	50 mM lithium chloride (LiCl)	30C	24	3.45	3.24	Exp12_YNB_30C	63.7708	59.8891	61.8299	No
12	Exp12_MnCl2_20mM	YNB	Unbuffered	20 mM manganese chloride (MnCl2)	30C	24	3.58	3.52	Exp12_YNB_30C	66.1738	65.0647	65.6192	No
12	Exp12_Ravuconazole_5ngml	YNB	Unbuffered	5 ng/mL ravuconazole	30C	24	3.28	3.37	Exp12_YNB_30C	60.6285	62.2921	61.4603	No
13	Exp13_YNB_30C	YNB	Unbuffered	None	30C	24	4.77	4.73					No
13	Exp13_Alexidine_250ngml	YNB	Unbuffered	250 ng/mL alexidine	30C	24	3.39	3.35	Exp13_YNB_30C	71.3684	70.5263	70.9474	No
13	Exp13_Ciclopirox_400ngml	YNB	Unbuffered	400 ng/mL ciclopirox	30C	24	4.03	3.32	Exp13_YNB_30C	84.8421	69.8947	77.3684	No
13	Exp13_G418_10ugml	YNB	Unbuffered	10 ug/mL G418	30C	24	2.82	2.47	Exp13_YNB_30C	59.3684	52	55.6842	No
13	Exp13_HygB_25ugml	YNB	Unbuffered	25 ug/mL hygromycin B	30C	24	2.91	2.84	Exp13_YNB_30C	61.2632	59.7895	60.5263	No
13	Exp13_Itraconazole_2ngml	YNB	Unbuffered	2 ng/mL itraconazole	30C	24	2.33	2.4	Exp13_YNB_30C	49.0526	50.5263	49.7895	No
13	Exp13_OSU03012_500ngml	YNB	Unbuffered	500 ng/mL OSU-03012	30C	24	3.12	3.27	Exp13_YNB_30C	65.6842	68.8421	67.2632	No
14	Exp14_YNB_30C	YNB	Unbuffered	None	30C	24	5.61	4.9					No
14	Exp14_HEPES_pH74	YNB	pH 7.4	100 mM HEPES	30C	24	4.79	5.15	Exp14_YNB_30C	91.1513	98.0019	94.5766	No
14	Exp14_BHBM_15ngml	YNB	pH 7.4	15 ng/mL BHBM; 100 mM HEPES	30C	24	3.68	3.74	Exp14_HEPES_pH74	74.0443	75.2515	74.6479	No
14	Exp14_D13_1500pgml	YNB	pH 7.4	1.5 ng/mL D13; 100 mM HEPES	30C	24	3.14	3.32	Exp14_HEPES_pH74	63.1791	66.8008	64.9899	No
14	Exp14_MES_pH65	YNB	pH 6.5	100 mM MES	30C	24	6.38	5.84	Exp14_YNB_30C	121.408	111.132	116.27	No
14	Exp14_MgCl2_250mM	YNB	Unbuffered	250 mM magnesium chloride (MgCl2)	30C	24	3.02	3.25	Exp14_YNB_30C	57.4691	61.8459	59.6575	No
14	Exp14_MMS_01	YNB	Unbuffered	0.01% methyl methanesulfonate (MMS)	30C	24	3.31	3.42	Exp14_YNB_30C	62.9876	65.0809	64.0343	No
14	Exp14_Zeocin_500ugml	YNB	Unbuffered	500 ug/mL Zeocin	30C	24	4.81	4.32	Exp14_YNB_30C	91.5319	82.2074	86.8696	No
15	Exp15_YNB_30C	YNB	Unbuffered	None	30C	24	5.83	5.73					No
15	Exp15_AntimycinA_25ngml	YNB	Unbuffered	25 ng/mL antimycin A	30C	24	3.38	3.27	Exp15_YNB_30C	58.4775	56.5744	57.526	No
15	Exp15_FCCP_500ngml	YNB	Unbuffered	500 ng/mL FCCP	30C	24	3.5	3.7	Exp15_YNB_30C	60.5536	64.0138	62.2837	No
15	Exp15_KCl_500mM	YNB	Unbuffered	500 mM potassium chloride (KCl)	30C	24	3.48	3.56	Exp15_YNB_30C	60.2076	61.5917	60.8997	No
15	Exp15_NaN3_5uM	YNB	Unbuffered	5 uM sodium azide (NaN3)	30C	24	3.86	3.35	Exp15_YNB_30C	66.782	57.9585	62.3702	No
15	Exp15_SHAM_2mM	YNB	Unbuffered	2 mM salicylhydroxamic acid (SHAM)	30C	24	3.33	3.4	Exp15_YNB_30C	57.6125	58.8235	58.218	No
16	Exp16_YNB_30C	YNB	Unbuffered	None	30C	24	5.17	5.67					No
16	Exp16_CaCl2_100mM	YNB	Unbuffered	100 mM calcium chloride (CaCl2)	30C	24	3.39	3.62	Exp16_YNB_30C	62.5461	66.7897	64.6679	No
16	Exp16_CsCl_200mM	YNB	Unbuffered	200 mM cesium chloride (CsCl)	30C	24	3.21	3.33	Exp16_YNB_30C	59.2251	61.4391	60.3321	No
16	Exp16_Rotenone_50ngml	YNB	Unbuffered	50 ng/mL rotenone	30C	24	3.47	3.68	Exp16_YNB_30C	64.0221	67.8967	65.9594	No
16	Exp16_SNP_50uM	YNB	Unbuffered	50 uM sodium nitroprusside (SNP)	30C	24	3.44	3.59	Exp16_YNB_30C	63.4686	66.2362	64.8524	No
16	Exp16_ZnCl2_3500uM	YNB	Unbuffered	3.5 mM zinc chloride (ZnCl2)	30C	24	3.29	3.44	Exp16_YNB_30C	60.7011	63.4686	62.0849	No
17	Exp17_YNB_30C	YNB	Unbuffered	None	30C	24	5.1	5.18					No
17	Exp17_SuccinicAcid_pH40	YNB	pH 4.0	25 mM succinic acid	30C	24	7.56	8.39	Exp17_YNB_30C	147.082	163.23	155.156	No
17	Exp17_NaNO2_400uM	YNB	pH 4.0	400 uM sodium nitrite (NaNO2); 25 mM succinic acid	30C	24	3.95	3.96	Exp17_SuccinicAcid_pH40	49.5298	49.6552	49.5925	No
17	Exp17_KCN_35uM	YNB	Unbuffered	35 uM potassium cyanide (KCN)	30C	24	4.02	4.38	Exp17_YNB_30C	78.2101	85.214	81.7121	No
17	Exp17_Radicicol_1500ngml	YNB	Unbuffered	1.5 ug/mL radicicol	30C	24	3.72	3.86	Exp17_YNB_30C	72.3735	75.0973	73.7354	No
17	Exp17_Rapamycin_1250pgml	YNB	Unbuffered	1.25 ng/mL rapamycin (sirolimus)	30C	24	2.93	3.47	Exp17_YNB_30C	57.0039	67.5097	62.2568	No
18	Exp18_YNB_30C	YNB	Unbuffered	None	30C	24	5.09	4.83					No
18	Exp18_Arabinose_Alt	YNB	Unbuffered	2% arabinose, no glucose	30C	72	3.48	3.68	Exp18_YNB_30C	70.1613	74.1935	72.1774	No
18	Exp18_Ethanol_Alt	YNB	Unbuffered	2% ethanol, no glucose	30C	48	3.56	3.75	Exp18_YNB_30C	71.7742	75.6048	73.6895	No
18	Exp18_Fructose_Alt	YNB	Unbuffered	2% fructose, no glucose	30C	24	5.37	5.46	Exp18_YNB_30C	108.266	110.081	109.173	No
18	Exp18_Galactose_Alt	YNB	Unbuffered	2% galactose, no glucose	30C	48	7.83	7.56	Exp18_YNB_30C	157.863	152.419	155.141	No
18	Exp18_Inositol_Alt	YNB	Unbuffered	2% myo-inositol, no glucose	30C	96	5.43	4.9	Exp18_YNB_30C	109.476	98.7903	104.133	No
18	Exp18_LacticAcid_Alt	YNB	Unbuffered	2% lactic acid, no glucose	30C	216	2.29	2.59	Exp18_YNB_30C	46.1694	52.2177	49.1935	No
18	Exp18_Maltose_Alt	YNB	Unbuffered	2% maltose, no glucose	30C	24	4.98	5.11	Exp18_YNB_30C	100.403	103.024	101.714	No
18	Exp18_Mannitol_Alt	YNB	Unbuffered	2% mannitol, no glucose	30C	24	4.61	4.44	Exp18_YNB_30C	92.9435	89.5161	91.2298	No
18	Exp18_Mannose_Alt	YNB	Unbuffered	2% mannose, no glucose	30C	24	5.83	5.69	Exp18_YNB_30C	117.54	114.718	116.129	No
18	Exp18_Raffinose_Alt	YNB	Unbuffered	2% raffinose, no glucose	30C	120	3.51	3.22	Exp18_YNB_30C	70.7661	64.9194	67.8427	No
18	Exp18_Ribose_Alt	YNB	Unbuffered	2% ribose, no glucose	30C	96	3.47	3.7	Exp18_YNB_30C	69.9597	74.5968	72.2782	No
18	Exp18_Sorbitol_Alt	YNB	Unbuffered	2% sorbitol, no glucose	30C	24	5.45	4.9	Exp18_YNB_30C	109.879	98.7903	104.335	No
18	Exp18_SuccinicAcid_Alt	YNB	Unbuffered	2% succinic acid, no glucose	30C	168	6.77	5.25	Exp18_YNB_30C	136.492	105.847	121.169	No
18	Exp18_Sucrose_Alt	YNB	Unbuffered	2% sucrose, no glucose	30C	24	5.57	5.24	Exp18_YNB_30C	112.298	105.645	108.972	No
18	Exp18_Xylose_Alt	YNB	Unbuffered	2% xylose, no glucose	30C	48	3.66	3.82	Exp18_YNB_30C	73.7903	77.0161	75.4032	No
18	Exp18_HEPES_pH80	YNB	pH 8.0	100 mM HEPES	30C	72	7.45	7.84	Exp18_YNB_30C	150.202	158.065	154.133	No
19	Exp19_YNB_30C	YNB	Unbuffered	None	30C	24	4.84	5.02					No
19	Exp19_Anidulafungin_25ugml	YNB	Unbuffered	25 ug/mL anidulafungin	30C	24	4.18	4.28	Exp19_YNB_30C	84.787	86.8154	85.8012	No
19	Exp19_BCS_750uM	YNB	Unbuffered	750 uM bathocuproinedisulfonic acid	30C	24	3.35	3.39	Exp19_YNB_30C	67.9513	68.7627	68.357	No
19	Exp19_Clofazimine_11ugml	YNB	Unbuffered	11 ug/mL clofazimine	30C	24	3.32	3.32	Exp19_YNB_30C	67.3428	67.3428	67.3428	No
19	Exp19_Clomiphene_12500ngml	YNB	Unbuffered	12.5 ug/mL clomiphene citrate	30C	24	3.12	3.08	Exp19_YNB_30C	63.286	62.4746	62.8803	No
19	Exp19_E1210_500ngml	YNB	Unbuffered	500 ng/mL E1210	30C	24	3.23	3.04	Exp19_YNB_30C	65.5172	61.6633	63.5903	No
19	Exp19_T2307_70ngml	YNB	Unbuffered	70 ng/mL T2307	30C	24	3.66	4	Exp19_YNB_30C	74.2394	81.1359	77.6876	No
19	Exp19_Tamoxifen_7500ngml	YNB	Unbuffered	7.5 ug/mL tamoxifen	30C	24	3.15	3.21	Exp19_YNB_30C	63.8945	65.1116	64.503	No
20	Exp20_YNBUn_30C	YNB	Unbuffered	None	30C	24	4.53	4.52					Yes
20	Exp20_YNBUn_37C	YNB	Unbuffered	None	37C	24	2.85	2.64	Exp20_YNBUn_30C	62.9834	58.3425	60.663	Yes
20	Exp20_YNBUn_TC	YNB	Unbuffered	None	37C + 5% CO2	24	2.38	2.28	Exp20_YNBUn_30C	52.5967	50.3867	51.4917	Yes
20	Exp20_YNB70_30C	YNB	pH 7.0	100 mM HEPES	30C	24	5.76	5.8	Exp20_YNBUn_30C	127.293	128.177	127.735	Yes
20	Exp20_YNB70_37C	YNB	pH 7.0	100 mM HEPES	37C	24	2.46	2.6	Exp20_YNBUn_30C	54.3646	57.4586	55.9116	Yes
20	Exp20_YNB70_TC	YNB	pH 7.0	100 mM HEPES	37C + 5% CO2	24	2.43	2.32	Exp20_YNBUn_30C	53.7017	51.2707	52.4862	Yes
20	Exp20_YNB74_30C	YNB	pH 7.4	100 mM HEPES	30C	24	2.87	3.01	Exp20_YNBUn_30C	63.4254	66.5193	64.9724	Yes
20	Exp20_YNB74_37C	YNB	pH 7.4	100 mM HEPES	37C	24	1.41	1.33	Exp20_YNBUn_30C	31.1602	29.3923	30.2762	Yes
20	Exp20_YNB74_TC	YNB	pH 7.4	100 mM HEPES	37C + 5% CO2	24	1.46	1.41	Exp20_YNBUn_30C	32.2652	31.1602	31.7127	Yes
20	Exp20_DMEMUn_30C	DMEM	Unbuffered	None	30C	24	2.69	2.42	Exp20_YNBUn_30C	59.4475	53.4807	56.4641	Yes
20	Exp20_DMEMUn_37C	DMEM	Unbuffered	None	37C	24	1.77	1.98	Exp20_YNBUn_30C	39.116	43.7569	41.4365	Yes
20	Exp20_DMEMUn_TC	DMEM	Unbuffered	None	37C + 5% CO2	24	1.32	1.24	Exp20_YNBUn_30C	29.1713	27.4033	28.2873	Yes
20	Exp20_DMEM70_30C	DMEM	pH 7.0	100 mM HEPES	30C	24	2.12	1.96	Exp20_YNBUn_30C	46.8508	43.3149	45.0829	Yes
20	Exp20_DMEM70_37C	DMEM	pH 7.0	100 mM HEPES	37C	24	1.13	1.15	Exp20_YNBUn_30C	24.9724	25.4144	25.1934	Yes
20	Exp20_DMEM70_TC	DMEM	pH 7.0	100 mM HEPES	37C + 5% CO2	24	0.69	0.73	Exp20_YNBUn_30C	15.2486	16.1326	15.6906	Yes
20	Exp20_DMEM74_30C	DMEM	pH 7.4	100 mM HEPES	30C	24	1.42	1.21	Exp20_YNBUn_30C	31.3812	26.7403	29.0608	Yes
20	Exp20_DMEM74_37C	DMEM	pH 7.4	100 mM HEPES	37C	24	0.69	0.74	Exp20_YNBUn_30C	15.2486	16.3536	15.8011	Yes
20	Exp20_DMEM74_TC	DMEM	pH 7.4	100 mM HEPES	37C + 5% CO2	24	0.51	0.53	Exp20_YNBUn_30C	11.2707	11.7127	11.4917	Yes
21	Exp21_YNB_PreDepletion	YNB	Unbuffered	None	30C	24	4.77	4.78					Yes
21	Exp21_YNBMOPS70_PreDepletion	YNB	pH 7.0	100 mM MOPS	30C	24	5.46	5.51	Exp21_YNB_PreDepletion	114.346	115.393	114.869	Yes
21	Exp21_LIYNBMOPS70_PreDepletion	LI-YNB	pH 7.0	100 mM MOPS	30C	24	1.49	1.45	Exp21_YNBMOPS70_PreDepletion	27.165	26.4357	26.8004	Yes
21	Exp21_LIYNBMOPS70BPS_PreDepletion	LI-YNB	pH 7.0	100 mM MOPS; 100 uM bathophenanthrolinedisulfoic acid (BPDS)	30C	72	0.732	0.739	Exp21_YNBMOPS70_PreDepletion	13.3455	13.4731	13.4093	Yes
21	Exp21_YNBMOPS70_PostDepletion	YNB	pH 7.0	100 mM MOPS	30C	48	13.82	14.28					Yes
21	Exp21_FeCl3_50uM	LI-YNB	pH 7.0	50 uM ferric chloride (FeCl3); 100 mM MOPS; 100 uM bathophenanthrolinedisulfoic acid (BPDS)	30C	48	11.06	10.5	Exp21_YNBMOPS70_PostDepletion	78.7189	74.7331	76.726	Yes
21	Exp21_FerrioxamineE_500nM	LI-YNB	pH 7.0	500 nM ferrioxamine E; 100 mM MOPS; 100 uM bathophenanthrolinedisulfoic acid (BPDS)	30C	48	15.26	15.46	Exp21_YNBMOPS70_PostDepletion	108.612	110.036	109.324	Yes
21	Exp21_FeSO4_50uM	LI-YNB	pH 7.0	50 uM ferrous sulfate; 100 mM MOPS; 100 uM bathophenanthrolinedisulfoic acid (BPDS)	30C	48	14.06	13.02	Exp21_YNBMOPS70_PostDepletion	100.071	92.669	96.3701	Yes
21	Exp21_Hemin_10uM	LI-YNB	pH 7.0	10 uM hemin; 100 mM MOPS; 100 uM bathophenanthrolinedisulfoic acid (BPDS)	30C	48	10.4	9.54	Exp21_YNBMOPS70_PostDepletion	74.0214	67.9004	70.9609	Yes
21	Exp21_HumanHoloTransferrin_20uM	LI-YNB	pH 7.0	20 uM human holo-transferrin; 100 mM MOPS; 100 uM bathophenanthrolinedisulfoic acid (BPDS)	30C	48	4.42	4.04	Exp21_YNBMOPS70_PostDepletion	31.4591	28.7544	30.1068	Yes
22	Exp22_YPAD_Un	YPAD	Unbuffered	None	30C	24	7.06	7.16					No
22	Exp22_YPAD_pH80	YPAD	pH 8.0	100 mM HEPES	30C	72	8.24	8.5	Exp22_YPAD_Un	115.893	119.55	117.722	No
22	Exp22_YNB_30C	YNB	Unbuffered	None	30C	24	5.58	5.58	Exp22_YPAD_Un	78.481	78.481	78.481	No
22	Exp22_Bithionol_250ngml	YNB	Unbuffered	250 ng/mL bithionol	30C	24	3.26	3.6	Exp22_YNB_30C	58.4229	64.5161	61.4695	No
22	Exp22_BPS_15uM	YNB	Unbuffered	15 uM bathophenanthrolinedisulfoic acid (BPDS)	30C	24	3.44	2.72	Exp22_YNB_30C	61.6487	48.7455	55.1971	No
22	Exp22_CFW_1	YNB	Unbuffered	0.1% calcofluor white (fluorescent brightener 28)	30C	24	ND	ND	Exp22_YNB_30C				No
22	Exp22_CongoRed_1mgml	YNB	Unbuffered	1 mg/mL Congo red	30C	24	ND	ND	Exp22_YNB_30C				No
22	Exp22_Methylglyoxal_01	YNB	Unbuffered	0.01% methylglyoxal	30C	24	3.82	3.48	Exp22_YNB_30C	68.4588	62.3656	65.4122	No
23	Exp23_YNB_30C	YNB	Unbuffered	None	30C	24	5.43	5.5					Yes
23	Exp23_YNB_37C	YNB	Unbuffered	None	37C	24	3.43	3.48	Exp23_YNB_30C	62.763	63.678	63.2205	Yes
23	Exp23_AmphotericinB37C_80ngml	YNB	Unbuffered	80 ng/mL amphotericin B	37C	24	2.65	2.38	Exp23_YNB_30C	48.4904	43.5499	46.0201	Yes
23	Exp23_Anidulafungin37C_25ugml	YNB	Unbuffered	25 ug/mL anidulafungin	37C	24	3.16	2.98	Exp23_YNB_30C	57.8225	54.5288	56.1757	Yes
23	Exp23_Caspofungin37C_5ugml	YNB	Unbuffered	5 ug/mL caspofungin	37C	24	1.39	1.32	Exp23_YNB_30C	25.4346	24.1537	24.7941	Yes
23	Exp23_CFW37C_1	YNB	Unbuffered	0.1% calcofluor white (fluorescent brightener 28)	37C	24	ND	ND	Exp23_YNB_30C				Yes
23	Exp23_CongoRed37C_1mgml	YNB	Unbuffered	1 mg/mL Congo red	37C	24	ND	ND	Exp23_YNB_30C				Yes
23	Exp23_Fluconazole37C_400ngml	YNB	Unbuffered	400 ng/mL fluconazole	37C	24	1.96	1.84	Exp23_YNB_30C	35.8646	33.6688	34.7667	Yes
23	Exp23_Flucytosine37C_10ngml	YNB	Unbuffered	10 ng/mL flucytosine	37C	24	2.02	2.04	Exp23_YNB_30C	36.9625	37.3285	37.1455	Yes
23	Exp23_Micafungin37C_20ugml	YNB	Unbuffered	20 ug/mL micafungin	37C	24	1.17	1.33	Exp23_YNB_30C	21.409	24.3367	22.8728	Yes
23	Exp23_Glucose_Ctrl	YNB	Unbuffered	None	30C	24	5.63	5.61					No
23	Exp23_Glycerol_Alt	YNB	Unbuffered	3% glycerol, no glucose	30C	216	3.73	3.98	Exp23_Glucose_Ctrl	66.3701	70.8185	68.5943	No

### Sheet: (C) InVitroChemicalsList
Stressor	Abbreviation	Category	Source	Catalog number
OSU-03012		Acetyl CoA synthetase inhibitor	Selleck	S1106
Methylglyoxal		Aldehyde stressor	Sigma	M0252
Arabinose		Alternative carbon source	Sigma	A91906
Ethanol		Alternative carbon source	Decon Labs	V1016
Fructose		Alternative carbon source	Sigma	F3510
Galactose		Alternative carbon source	Sigma	G0625
myo-inositol		Alternative carbon source	Sigma	I7508
Lactic acid		Alternative carbon source	Sigma	252476
Maltose		Alternative carbon source	Himedia	RM018
Mannitol		Alternative carbon source	Sigma	M9546
Mannose		Alternative carbon source	Sigma	M6020
Raffinose		Alternative carbon source	Sigma	R0250
Ribose		Alternative carbon source	Sigma	R1757
Sorbitol		Alternative carbon source	Sigma	S6021
Sucrose		Alternative carbon source	Fisher	S5-3
Xylose		Alternative carbon source	Sigma	X3877
Glycerol		Alternative carbon source	Sigma	G9012
Succinic acid		Alternative carbon source / Buffer	Sigma	S9512
Sorbitol		Alternative carbon source / Hyperosmotic stressor	Sigma	S6021
Caspofungin		Beta-glucan synthase inhibitor	Sigma	SML0425
Micafungin		Beta-glucan synthase inhibitor	Sigma	SML2268
Anidulafungin		Beta-glucan synthase inhibitor	MedChemExpress	HY-13553
Cyclosporin A	CsA	Calcineurin inhibitor	LC Laboratories	C-6000
FK506 (tacrolimus)		Calcineurin inhibitor	MedChemExpress	HY-13756
Sodium dodecyl sulfate	SDS	Cell wall stressor	Sigma	L5750
Caffeine		Cell wall stressor	Sigma	C0750
Calcofluor white (fluorescent brightener 28)	CFW	Cell wall stressor	Sigma	910090
Congo red		Cell wall stressor	Sigma	C6277
Nikkomycin Z		Chitin synthase inhibitor	Sigma	N8028
Hydroxyurea	HU	DNA-damaging agent	Sigma	H8627
Flucytosine	5FC	DNA-damaging agent	TCI	F0321
Cisplatin		DNA-damaging agent	Cayman	13119
Mitomycin C	MMC	DNA-damaging agent	Cayman	11435
Methyl methanesulfonate	MMS	DNA-damaging agent	Millipore Sigma	8.20775.0005
Zeocin		DNA-damaging agent	Invivogen	ant-zn-1
Tunicamycin		ER/Golgi stressor	Enzo	BML-CC104-0010
Brefeldin A	BFA	ER/Golgi stressor	Cayman	11861
Dithiothreitol	DTT	ER/Golgi stressor	Sigma	D9779
Fluconazole	FLC	Ergosterol biosynthesis inhibitor	Santa Cruz	sc-205698
Abafungin		Ergosterol biosynthesis inhibitor	TCI	A3213
Amorolfine		Ergosterol biosynthesis inhibitor	TCI	A2161
Luliconazole		Ergosterol biosynthesis inhibitor	TCI	L0306
Terbinafine		Ergosterol biosynthesis inhibitor	MedChemExpress	HY-17395
Miconazole		Ergosterol biosynthesis inhibitor	Alfa Aesar	J60872
Isavuconazole		Ergosterol biosynthesis inhibitor	MedChemExpress	HY-14273
Butenafine		Ergosterol biosynthesis inhibitor	Sigma	B5188
Climbazole		Ergosterol biosynthesis inhibitor	Santa Cruz	sc-204691
Ravuconazole		Ergosterol biosynthesis inhibitor	Cayman	18750
Itraconazole		Ergosterol biosynthesis inhibitor	MedChemExpress	HY-17514
E1210		GPI anchor biosynthesis inhibitor	MedChemExpress	HY-18233
Fludioxonil		HOG pathway hyperactivator	Sigma	46102
Radicicol		Hsp90 inhibitor	Cayman	13089
Ferric chloride	FeCl3	Iron source	Sigma	F2877
Ferrioxamine E		Iron source	Sigma	38266
Ferrous sulfate	FeSO4	Iron source	Sigma	F8633
Hemin		Iron source	Sigma	H9039
human holo-transferrin		Iron source	Sigma	T0665
Amphotericin B	AMB	Membrane-integrity disruptor	Sigma	A4888
Clofazimine		Membrane-integrity disruptor	Cayman	23301
Bathocuproinedisulfonic acid	BCDS	Metal chelator	Sigma	146625
Bathophenanthrolinedisulfoic acid	BPDS	Metal chelator	Sigma	146617
Thiabendazole	TBZ	Microtubule inhibitor	Sigma	T8904
Benomyl		Microtubule inhibitor	Sigma	45339
Fenbendazole		Microtubule inhibitor	Sigma	F5396
Antimycin A		Mitochondrial inhibitor	Sigma	A8674
FCCP		Mitochondrial inhibitor	Cayman	15218
Sodium azide	NaN3	Mitochondrial inhibitor	Sigma	S8032
Salicylhydroxamic acid	SHAM	Mitochondrial inhibitor	Sigma	S607
Rotenone		Mitochondrial inhibitor	MedChemExpress	HY-B1756
Sodium nitroprusside	SNP	Mitochondrial inhibitor	Sigma	71778
Potassium cyanide	KCN	Mitochondrial inhibitor	Sigma	60178
T2307		Mitochondrial inhibitor	MedChemExpress	HY-114220
Bithionol		NAD-dependent dehydrogenase inhibitor	Cayman	21844
Sodium nitrite	NaNO2	Nitrosative stressor
Hydrogen peroxide	H2O2	Oxidative stressor	Sigma	H1009
tert-butyl hydroperoxide	tBuOOH	Oxidative stressor	Sigma	458139
Diamide		Oxidative stressor	Sigma	D3648
Menadione		Oxidative stressor	Sigma	M5625
Bortezomib		Proteasome inhibitor	Avachem	2164
MG-132		Proteasome inhibitor	MedChemExpress	HY-13259
Sodium chloride	NaCl	Salt/metal	Sigma	S7653
Copper sulfate	CuSO4	Salt/metal	Sigma	C8027
Cobalt chloride	CoCl2	Salt/metal	Sigma	C5080
Lithium chloride	LiCl	Salt/metal	Sigma	310468
Manganese chloride	MnCl2	Salt/metal	Fisher	M87-100
Magnesium chloride	MgCl2	Salt/metal	Sigma	M2670
Potassium chloride	KCl	Salt/metal	Fisher	P330-3
Calcium chloride	CaCl2	Salt/metal	Fisher	C79-500
Cesium chloride	CsCl	Salt/metal	Fisher	BP210-1
Zinc chloride	ZnCl2	Salt/metal	Sigma	208086
Myriocin		Sphingolipid biosynthesis inhibitor	Cayman	63150
BHBM		Sphingolipid biosynthesis inhibitor	Cayman	29817
D13		Sphingolipid biosynthesis inhibitor	Cayman	29818
Rapamycin (sirolimus)		TOR inhibitor	MedChemExpress	HY-10219
Actinomycin D		Transcription inhibitor	Cayman	11421
Anisomycin		Translation inhibitor	Cayman	11308
Cycloheximide		Translation inhibitor	Sigma	C7698
G418		Translation inhibitor	Corning	61-234-RG
Hygromycin B		Translation inhibitor	Calbiochem	400050
Sertraline		Unknown mechanism	Acros	462190010
Erlotinib		Unknown mechanism	LC Laboratories	E-4007
Dyclonine		Unknown mechanism	Santa Cruz	sc-211385
Alexidine		Unknown mechanism	Santa Cruz	sc-210775
Ciclopirox		Unknown mechanism	Sigma	SML2011
Clomiphene citrate		Unknown mechanism	Cayman	16087
Tamoxifen		Unknown mechanism	Sigma	T5648
